# The YAP-TEAD complex promotes senescent cell survival by lowering endoplasmic reticulum stress

**DOI:** 10.1101/2022.12.18.520921

**Authors:** Carlos Anerillas, Krystyna Mazan-Mamczarz, Allison B. Herman, Rachel Munk, Kwan-Wood Gabriel Lam, Miguel Calvo-Rubio, Amanda Garrido, Dimitrios Tsitsipatis, Jennifer L. Martindale, Gisela Altés, Martina Rossi, Yulan Piao, Jinshui Fan, Chang-Yi Cui, Supriyo De, Kotb Abdelmohsen, Rafael de Cabo, Myriam Gorospe

**Affiliations:** Laboratory of Genetics and Genomics, National Institute on Aging Intramural Research Program, National Institutes of Health, Baltimore, Maryland, USA; Translational Gerontology Branch, National Institute on Aging Intramural Research Program, National Institutes of Health, Baltimore, Maryland, USA

## Abstract

Sublethal cell damage can trigger a complex adaptive program known as senescence, characterized by growth arrest, resistance to apoptosis, and a senescence-associated secretory phenotype (SASP). As senescent cells accumulating in aging organs are linked to many age-associated diseases, senotherapeutic strategies are actively sought to eliminate them. Here, a whole-genome CRISPR knockout screen revealed that proteins in the YAP-TEAD pathway influenced senescent cell viability. Accordingly, treating senescent cells with a drug that inhibited this pathway, Verteporfin (VPF), selectively triggered apoptotic cell death and derepressed DDIT4, in turn inhibiting mTOR. Reducing mTOR function in senescent cells diminished endoplasmic reticulum (ER) biogenesis, causing ER stress and apoptosis due to high demands on ER function by the SASP. Importantly, VPF treatment decreased senescent cell numbers in the organs of old mice and mice exhibiting doxorubicin-induced senescence. We present a novel senolytic strategy that eliminates senescent cells by hindering ER activity required for SASP production.
