## Supplemental Table S1 for "The YAP-TEAD complex promotes senescent cell survival by lowering endoplasmic reticulum stress"

### Sheet: Sheet 1
Table 1
UNIQID	NAME	1|Senescent t=0	2|Senescent t=14 1	3|Senescent t=14 2	4|Senescent t=14 3
SEPT3	SEPT3	1309	440	1	444
LRR1	LRR1	1087	403	1	310
RHOG	RHOG	787	379	1	264
C10orf10	C10orf10	644	254	1	12
PDS5A	PDS5A	349	170	1	1
OR13J1	OR13J1	230	1	1	1
CACNG1	CACNG1	667	185	1	95
NLRC3	NLRC3	660	1	166	252
CNTLN	CNTLN	657	1	148	243
ESCO1	ESCO1	215	1	1	1
DNAJB11	DNAJB11	624	1	67	225
SMIM20	SMIM20	620	1	201	190
APOO	APOO	618	236	1	170
MAP3K2	MAP3K2	300	1	1	99
ZNF354A	ZNF354A	294	42	1	1
RAB29	RAB29	571	264	1	71
FOXN2	FOXN2	231	1	2	1
RPL18	RPL18	271	1	1	25
CBX3	CBX3	274	1	1	67
ZNF766	ZNF766	496	1	20	47
MAN2A1	MAN2A1	527	247	1	245
DYNLRB2	DYNLRB2	461	1	7	189
SOX4	SOX4	241	1	6	1
AUNIP	AUNIP	483	240	1	16
USP1	USP1	170	1	1	1
TXN2	TXN2	494	95	1	64
COX15	COX15	245	1	1	26
CDH19	CDH19	166	1	1	1
ZACN	ZACN	486	81	209	1
C9orf116	C9orf116	481	159	1	72
KCNA10	KCNA10	473	197	220	1
OR51V1	OR51V1	231	99	1	1
PSMA6	PSMA6	149	1	1	1
C18orf32	C18orf32	436	1	164	61
CLEC4G	CLEC4G	147	1	1	1
LOC101927844	LOC101927844	422	49	1	142
SLC17A3	SLC17A3	173	2	1	1
NCOR1	NCOR1	212	1	25	1
ADAP1	ADAP1	424	123	166	1
WDR89	WDR89	421	152	1	183
USP9X	USP9X	416	184	1	71
TMEM133	TMEM133	209	58	1	1
ZNF713	ZNF713	139	1	1	1
C12orf77	C12orf77	203	100	1	1
STYX	STYX	797	167	2	237
KLK1	KLK1	394	44	1	113
ZNF563	ZNF563	399	103	1	131
CTBS	CTBS	790	2	166	174
TBL1XR1	TBL1XR1	396	183	1	73
FITM1	FITM1	396	137	1	180
STXBP5	STXBP5	133	1	1	1
CUL4A	CUL4A	132	1	1	1
LRPPRC	LRPPRC	388	104	120	1
FTSJ2	FTSJ2	128	1	1	1
NOA1	NOA1	369	59	66	1
OR4X2	OR4X2	705	80	2	84
DMBX1	DMBX1	123	1	1	1
ART1	ART1	122	1	1	1
DNPEP	DNPEP	146	2	1	1
TARBP1	TARBP1	354	108	1	53
WHSC1L1	WHSC1L1	346	36	1	78
LMF1	LMF1	343	129	1	123
TFDP1	TFDP1	256	51	1	3
OR4C3	OR4C3	166	1	1	20
CAMK2B	CAMK2B	113	1	1	1
CLK3	CLK3	326	43	75	1
OSER1	OSER1	111	1	1	1
GRM4	GRM4	317	1	72	75
OR8U1	OR8U1	314	1	99	111
CKMT2	CKMT2	209	73	1	2
ADGRD1	ADGRD1	105	1	1	1
FEN1	FEN1	103	1	1	1
ZFC3H1	ZFC3H1	297	1	102	50
APPL2	APPL2	226	1	76	3
ARFGAP1	ARFGAP1	287	52	1	142
NALCN	NALCN	97	1	1	1
RND1	RND1	567	2	219	251
LOC388849	LOC388849	138	1	1	13
TRA2A	TRA2A	95	1	1	1
NEURL3	NEURL3	94	1	1	1
ARL13A	ARL13A	94	1	1	1
TMBIM6	TMBIM6	276	1	70	136
Non-Targeting Control	Non-Targeting Control	261	1	123	16
IFIT1B	IFIT1B	542	188	2	106
ARHGEF17	ARHGEF17	92	1	1	1
C4orf33	C4orf33	92	1	1	1
TYMP	TYMP	136	1	1	66
FBXO41	FBXO41	533	2	121	237
PCDHA8	PCDHA8	258	64	1	38
SP6	SP6	133	1	60	1
SAMD9	SAMD9	133	61	1	1
IMPDH1	IMPDH1	89	1	1	1
NBEAL2	NBEAL2	261	128	1	72
OR4K15	OR4K15	251	1	61	23
ZNF45	ZNF45	88	1	1	1
BBS1	BBS1	257	1	73	89
C12orf77	C12orf77	87	1	1	1
TCERG1	TCERG1	238	18	58	1
EMC7	EMC7	332	2	4	62
CC2D1A	CC2D1A	476	178	89	2
PLA2G5	PLA2G5	231	1	40	38
FXYD1	FXYD1	235	103	1	79
Non-Targeting Control	Non-Targeting Control	226	72	1	24
IL1RN	IL1RN	222	88	51	1
HMGCLL1	HMGCLL1	75	1	1	1
CSRNP2	CSRNP2	110	55	1	1
MRPL30	MRPL30	636	228	3	136
CACFD1	CACFD1	106	1	35	1
CASQ1	CASQ1	102	1	25	1
ZNF282	ZNF282	137	64	1	2
OR2AT4	OR2AT4	199	65	1	58
ACR	ACR	101	1	31	1
OR2V1	OR2V1	68	1	1	1
USP6	USP6	132	2	1	41
OR10S1	OR10S1	98	1	27	1
LUZP4	LUZP4	351	18	2	173
PGM3	PGM3	89	5	1	1
MARC1	MARC1	64	1	1	1
HMMR	HMMR	335	64	2	18
SPATA31C1	SPATA31C1	62	1	1	1
ERMAP	ERMAP	61	1	1	1
SPTAN1	SPTAN1	880	239	5	425
RASGEF1C	RASGEF1C	166	15	41	1
PRR16	PRR16	496	3	39	171
EGFL6	EGFL6	176	77	1	79
MAFF	MAFF	60	1	1	1
CCDC58	CCDC58	343	115	2	99
ZNF841	ZNF841	171	53	1	69
ESYT3	ESYT3	167	67	55	1
NPAS4	NPAS4	68	2	1	1
CDNF	CDNF	76	1	1	6
CCDC168	CCDC168	80	30	1	1
GCKR	GCKR	80	34	1	1
DEFB133	DEFB133	105	2	1	30
CD226	CD226	76	1	9	1
ZNF680	ZNF680	153	41	50	1
SLC38A1	SLC38A1	713	122	67	5
GP1BA	GP1BA	52	1	1	1
RNASE9	RNASE9	60	2	1	1
GFAP	GFAP	72	29	1	1
ZNF614	ZNF614	136	41	1	50
CALY	CALY	938	252	7	421
PLA2G7	PLA2G7	268	131	2	121
RICTOR	RICTOR	44	1	1	1
GRINA	GRINA	498	4	117	215
OR9K2	OR9K2	62	1	1	16
LAMA2	LAMA2	62	1	1	18
SMAD7	SMAD7	61	1	16	1
PPIAL4G	PPIAL4G	484	4	193	220
MAGI3	MAGI3	442	4	118	188
CYP26C1	CYP26C1	38	1	1	1
PGR	PGR	38	1	1	1
ADORA2B	ADORA2B	37	1	1	1
UBAC2	UBAC2	208	65	2	75
MTUS2	MTUS2	709	292	7	157
TRIM68	TRIM68	67	13	2	1
UGT2A2	UGT2A2	35	1	1	1
EML6	EML6	527	22	7	246
ETV4	ETV4	737	116	8	345
MANBA	MANBA	432	71	61	5
USP38	USP38	33	1	1	1
NEURL3	NEURL3	48	22	1	1
C19orf80	C19orf80	536	6	189	155
CFAP57	CFAP57	592	124	7	117
TARP	TARP	282	50	4	17
ADM5	ADM5	43	1	16	1
SLC22A18AS	SLC22A18AS	570	179	7	261
PTPRH	PTPRH	40	6	1	1
SGTA	SGTA	28	1	1	1
IFI27L2	IFI27L2	447	6	118	108
BAG5	BAG5	575	152	8	265
USP17L25	USP17L25	662	11	317	142
FCHO2	FCHO2	1627	140	31	723
FRS2	FRS2	22	1	1	1
GALC	GALC	935	177	16	413
GPR31	GPR31	1106	128	553	20
PRPF40A	PRPF40A	677	235	28	20
AP2B1	AP2B1	29	13	1	1
ZNF19	ZNF19	20	1	1	1
GOLGA8R	GOLGA8R	1052	43	33	362
HTR2B	HTR2B	800	234	15	396
IREB2	IREB2	309	64	150	6
HEG1	HEG1	626	245	206	12
LOC158434	LOC158434	46	10	1	7
UHRF2	UHRF2	517	125	105	11
TBC1D25	TBC1D25	1112	373	22	508
HIST2H2AA4	HIST2H2AA4	18	1	1	1
TIMM44	TIMM44	18	1	1	1
LONRF2	LONRF2	577	12	206	288
KXD1	KXD1	25	1	1	11
COA3	COA3	17	1	1	1
TMEM229A	TMEM229A	396	167	9	147
COG5	COG5	518	232	13	84
PARP4	PARP4	16	1	1	1
UGT3A1	UGT3A1	386	34	12	89
BTN2A1	BTN2A1	586	59	22	52
PIK3R5	PIK3R5	405	22	25	37
TNIP2	TNIP2	1211	32	256	551
GOLGA6L9	GOLGA6L9	712	101	217	21
ZNF92	ZNF92	496	211	19	34
EFCAB13	EFCAB13	14	1	1	1
PNLIP	PNLIP	1056	34	151	313
ZNF114	ZNF114	429	205	13	73
OR6C2	OR6C2	286	48	100	9
DZIP1L	DZIP1L	531	234	192	15
UGP2	UGP2	378	167	13	42
C2orf61	C2orf61	393	144	12	94
CKAP2	CKAP2	525	61	25	58
SFXN3	SFXN3	277	105	28	11
ZNF408	ZNF408	638	202	21	175
CWF19L1	CWF19L1	433	23	28	193
HECTD1	HECTD1	685	69	35	127
OR1J1	OR1J1	606	27	72	153
TMEM159	TMEM159	531	20	256	86
DRAP1	DRAP1	922	272	32	387
CCDC144NL	CCDC144NL	342	12	86	164
TAB3	TAB3	1015	61	97	153
ZSCAN4	ZSCAN4	1073	387	39	339
PON1	PON1	11	1	1	1
OPN4	OPN4	848	414	30	317
CHRNA6	CHRNA6	789	252	173	32
PHLDB2	PHLDB2	457	19	116	107
OR52I1	OR52I1	776	321	376	28
ATP2A3	ATP2A3	696	142	31	147
TMEM236	TMEM236	468	31	125	36
RPA4	RPA4	942	44	118	392
SEC23A	SEC23A	320	132	13	71
DBT	DBT	928	416	281	37
TMEM14A	TMEM14A	646	31	121	166
UBE2E2	UBE2E2	263	130	11	65
AP1G2	AP1G2	759	329	33	163
FAM171B	FAM171B	1431	565	57	669
KLK14	KLK14	772	48	74	254
SIL1	SIL1	471	166	21	161
TRAK1	TRAK1	877	59	82	349
FCRL3	FCRL3	481	60	218	27
DIRAS2	DIRAS2	1135	360	82	104
SLC22A10	SLC22A10	1349	72	364	270
MRPL23	MRPL23	702	94	303	40
CTDSPL2	CTDSPL2	785	37	272	244
PAK3	PAK3	691	181	39	120
UBXN8	UBXN8	9	1	1	1
FRS2	FRS2	239	95	11	91
INS	INS	396	189	48	24
CETN2	CETN2	591	39	72	178
MSX2	MSX2	905	186	64	121
C17orf49	C17orf49	495	77	209	28
ZBTB1	ZBTB1	645	222	31	268
SYNCRIP	SYNCRIP	707	47	344	83
TLR6	TLR6	895	337	152	53
NUDC	NUDC	796	286	51	115
KIF25	KIF25	787	42	294	209
PHF3	PHF3	1323	201	86	466
CCDC125	CCDC125	588	209	196	31
PSG2	PSG2	740	182	42	247
NUPR1	NUPR1	258	34	100	18
ALS2	ALS2	423	37	185	40
OTOP3	OTOP3	8	1	1	1
ZNF708	ZNF708	868	75	92	300
CCNO	CCNO	1006	54	432	350
MTERF4	MTERF4	819	276	44	394
CGB1	CGB1	723	76	243	66
PNPLA4	PNPLA4	908	161	246	65
DVL2	DVL2	561	91	44	130
P2RY10	P2RY10	960	299	299	58
ZC3H12D	ZC3H12D	1129	556	474	61
SELM	SELM	974	235	70	233
ABCD3	ABCD3	547	254	32	186
EPPIN	EPPIN	394	144	23	175
LOC730159	LOC730159	445	170	26	213
RBM20	RBM20	827	394	205	53
RPLP1	RPLP1	561	156	53	75
ZFR2	ZFR2	555	183	38	141
SERTM1	SERTM1	921	69	172	331
IBSP	IBSP	599	273	38	176
COL17A1	COL17A1	413	53	38	162
SLC16A14	SLC16A14	248	53	36	26
YTHDF3	YTHDF3	458	229	44	54
MEGF8	MEGF8	680	231	60	103
FBXL13	FBXL13	869	256	125	83
SMPX	SMPX	402	188	29	84
HAAO	HAAO	523	213	35	155
CHPF	CHPF	499	163	33	196
PNISR	PNISR	527	63	121	66
TMEM263	TMEM263	274	62	30	39
PCDHGB5	PCDHGB5	903	336	58	424
CHMP2A	CHMP2A	319	88	53	30
MAPKAPK5	MAPKAPK5	968	176	78	444
TADA1	TADA1	886	96	138	206
TTF1	TTF1	2380	459	340	307
USP29	USP29	461	135	115	37
CD58	CD58	928	159	114	158
SMIM13	SMIM13	939	66	407	287
SAMD7	SAMD7	904	389	69	208
ZCCHC12	ZCCHC12	942	179	249	88
PKM	PKM	602	226	40	297
TESPA1	TESPA1	409	28	189	139
RAC3	RAC3	899	354	292	64
CCDC102A	CCDC102A	367	33	60	157
ABCB9	ABCB9	1048	340	472	74
OR1A2	OR1A2	1249	367	434	95
TMEM263	TMEM263	310	37	37	122
DNAJC22	DNAJC22	657	57	172	168
TTBK2	TTBK2	337	31	115	62
MTERF1	MTERF1	877	399	70	198
BSND	BSND	1014	248	268	90
CDK9	CDK9	1221	233	569	105
IRF2BPL	IRF2BPL	392	30	102	192
GAGE12J	GAGE12J	1437	614	366	114
ACER3	ACER3	357	49	164	38
LRRC40	LRRC40	501	78	81	81
RNASE6	RNASE6	866	278	74	218
EGR2	EGR2	456	195	210	32
MAPK6	MAPK6	884	194	116	135
CLVS2	CLVS2	122	45	32	10
Non-Targeting Control	Non-Targeting Control	307	152	54	28
GALR3	GALR3	388	129	97	34
BAX	BAX	1155	164	134	422
DIS3L2	DIS3L2	1636	657	761	119
METTL18	METTL18	941	74	278	416
ABCB11	ABCB11	900	445	438	63
PSG6	PSG6	772	58	348	276
AQP6	AQP6	507	185	38	232
BMS1	BMS1	729	81	121	237
CENPP	CENPP	6	1	1	1
GPRASP2	GPRASP2	1358	457	110	527
TAC4	TAC4	524	224	136	45
CLCN4	CLCN4	592	233	79	76
TFEC	TFEC	854	111	223	136
NCS1	NCS1	847	401	70	237
CBX4	CBX4	608	84	180	85
CSMD2	CSMD2	795	130	159	122
DHRS11	DHRS11	700	57	273	297
ANKRD7	ANKRD7	960	296	176	113
PKM	PKM	868	137	112	281
NIPSNAP3B	NIPSNAP3B	356	130	29	166
MSMB	MSMB	469	229	106	44
EXOC8	EXOC8	771	225	72	266
THEGL	THEGL	1186	400	540	100
TWSG1	TWSG1	495	91	57	174
GPRC5C	GPRC5C	1220	113	325	514
IARS	IARS	1511	548	126	696
STK40	STK40	353	31	174	104
KLRC4-KLRK1	KLRC4-KLRK1	1344	640	152	231
YAP1	YAP1	696	125	147	108
GPAM	GPAM	604	110	79	172
UBAP2	UBAP2	1255	234	210	240
BBS9	BBS9	884	294	199	97
FAM228A	FAM228A	859	413	344	72
POTEM	POTEM	966	362	244	98
GPI	GPI	515	131	141	58
URM1	URM1	606	55	265	192
TOR3A	TOR3A	1364	557	138	332
SAMD9L	SAMD9L	494	58	84	245
PRRG1	PRRG1	929	438	76	456
RINT1	RINT1	233	90	112	20
TAS2R40	TAS2R40	415	47	108	114
HEATR3	HEATR3	1166	118	274	536
UBA5	UBA5	269	74	44	41
C14orf180	C14orf180	921	108	198	299
NCKAP1	NCKAP1	674	144	113	121
ZNF251	ZNF251	736	340	86	134
KPNB1	KPNB1	1131	189	189	270
C19orf80	C19orf80	975	265	103	338
PDLIM3	PDLIM3	1049	255	106	523
PRR35	PRR35	553	203	66	113
GRIA3	GRIA3	1278	203	187	447
SPTBN5	SPTBN5	590	259	273	52
RIOK2	RIOK2	962	157	143	336
CDKN1B	CDKN1B	606	60	183	265
RBBP8	RBBP8	585	102	171	90
TMEM45B	TMEM45B	1202	224	148	566
KCNA5	KCNA5	354	49	62	136
CRYBG3	CRYBG3	1029	505	205	122
BRSK2	BRSK2	1430	411	508	156
TPRN	TPRN	370	93	41	152
EDEM1	EDEM1	628	101	196	105
IGFBPL1	IGFBPL1	928	124	160	442
RDM1	RDM1	613	169	64	283
XPNPEP1	XPNPEP1	869	222	298	102
C17orf70	C17orf70	488	87	64	243
C1QTNF7	C1QTNF7	1639	492	294	261
ALG12	ALG12	1101	131	267	418
GAD1	GAD1	654	171	137	100
FAM216B	FAM216B	1005	307	103	481
TDRKH	TDRKH	566	131	146	82
EME1	EME1	727	99	141	280
RNF182	RNF182	693	269	77	197
TMED4	TMED4	437	191	54	93
OR52K1	OR52K1	1332	389	452	153
PTPRG	PTPRG	1052	371	179	166
P2RX5	P2RX5	334	51	56	132
CASP3	CASP3	907	143	155	322
MYEOV2	MYEOV2	5	1	1	1
OTUD7A	OTUD7A	5	1	1	1
ZNF397	ZNF397	393	42	137	142
ASPG	ASPG	1203	240	157	522
TMEM179B	TMEM179B	767	98	164	314
DGKK	DGKK	1024	404	130	226
GJA3	GJA3	626	124	153	108
FKBP5	FKBP5	598	212	199	66
RTFDC1	RTFDC1	1153	405	126	401
RCAN2	RCAN2	1602	732	299	220
TYRP1	TYRP1	901	306	362	96
MTA3	MTA3	507	67	197	109
CBWD5	CBWD5	1012	212	143	351
ZNF415	ZNF415	1169	364	451	131
KRT73	KRT73	876	108	244	290
NDUFS6	NDUFS6	1396	373	184	415
PDZD3	PDZD3	1491	440	161	736
GGA3	GGA3	646	158	312	76
CNGA4	CNGA4	728	284	202	86
POLR2F	POLR2F	498	202	87	78
PIGG	PIGG	1034	302	157	232
BTC	BTC	663	94	190	169
INTU	INTU	650	306	67	249
TAF1B	TAF1B	1773	558	290	346
MBIP	MBIP	593	275	66	190
GLYATL1	GLYATL1	1221	172	267	475
FPGS	FPGS	815	110	198	300
NVL	NVL	209	95	72	23
NUSAP1	NUSAP1	569	219	160	71
CHRNB1	CHRNB1	748	159	107	309
IFNK	IFNK	810	329	99	234
SAR1B	SAR1B	449	113	105	77
SBNO1	SBNO1	750	87	326	240
PRND	PRND	385	77	55	189
NDUFA8	NDUFA8	1132	518	301	140
GZMB	GZMB	699	173	303	91
CUTC	CUTC	787	107	357	177
SLC31A2	SLC31A2	675	84	216	238
VNN1	VNN1	1020	183	264	226
ENY2	ENY2	567	131	241	78
ANXA2R	ANXA2R	480	91	153	87
ODF3L2	ODF3L2	833	101	413	231
SLC18A3	SLC18A3	423	80	75	145
NEFL	NEFL	737	116	135	365
KIF23	KIF23	1008	199	411	160
FAM107A	FAM107A	734	156	116	265
BCL10	BCL10	648	127	171	132
TRIM40	TRIM40	1154	284	174	374
C4orf47	C4orf47	1308	474	175	369
OR1B1	OR1B1	277	137	127	29
GSK3A	GSK3A	324	81	136	44
PHYKPL	PHYKPL	614	74	209	247
FAM96B	FAM96B	501	103	81	189
ADGRA2	ADGRA2	771	138	131	347
ACTR6	ACTR6	1382	220	320	451
PEX3	PEX3	759	96	245	290
FCER1G	FCER1G	875	153	275	186
TCEAL8	TCEAL8	616	297	147	84
MALSU1	MALSU1	769	299	112	190
CTSH	CTSH	855	345	141	173
TPRG1	TPRG1	1140	317	183	312
MAGEA6	MAGEA6	493	125	140	82
TAF4B	TAF4B	1099	237	186	375
RIMKLB	RIMKLB	593	187	145	96
TAS2R14	TAS2R14	567	97	254	106
WDR11	WDR11	1147	268	179	419
RNF183	RNF183	432	90	76	147
RAVER2	RAVER2	1496	675	517	180
TMEM200C	TMEM200C	618	79	179	290
GGT6	GGT6	456	180	52	220
CDK9	CDK9	1093	153	315	411
ZNF266	ZNF266	722	139	146	231
PRAMEF9	PRAMEF9	612	129	99	264
NPHP1	NPHP1	715	216	116	190
RAB30	RAB30	285	40	77	121
AVPI1	AVPI1	1307	188	451	394
CNTD2	CNTD2	411	131	89	76
NDUFB11	NDUFB11	696	146	266	121
PYDC1	PYDC1	855	383	105	313
FH	FH	772	120	291	197
CSF1	CSF1	851	175	203	219
PRR3	PRR3	1086	403	449	139
RMND5B	RMND5B	1485	336	268	501
GNRH2	GNRH2	806	135	369	171
SLC25A31	SLC25A31	611	266	128	106
KDM6A	KDM6A	918	442	285	122
NYAP1	NYAP1	912	242	389	136
SPSB2	SPSB2	1074	356	248	197
ZAR1	ZAR1	750	120	344	172
PTPRA	PTPRA	728	269	95	305
TNFRSF4	TNFRSF4	756	139	160	296
GPN2	GPN2	1299	194	414	451
FOXJ1	FOXJ1	621	81	209	301
HIRIP3	HIRIP3	155	30	29	71
LRTOMT	LRTOMT	1095	481	181	251
EXO1	EXO1	1404	577	629	175
LYAR	LYAR	626	215	136	121
ZNF85	ZNF85	579	249	192	79
ZFR2	ZFR2	1416	426	257	370
FSCN2	FSCN2	523	168	74	213
PIWIL2	PIWIL2	383	68	123	99
SLX4	SLX4	923	436	147	219
RNASE8	RNASE8	941	243	147	410
TMEM233	TMEM233	1123	166	362	437
COL3A1	COL3A1	1455	511	321	288
ADH5	ADH5	923	167	439	193
BPY2	BPY2	848	209	216	192
COL4A5	COL4A5	558	193	93	161
MST1R	MST1R	899	292	181	209
PSMC4	PSMC4	1601	347	364	485
DDIAS	DDIAS	365	81	146	69
CCL7	CCL7	704	284	104	231
PPP2CA	PPP2CA	1063	332	159	443
TOR2A	TOR2A	244	113	32	98
PNLIP	PNLIP	350	112	56	121
L3HYPDH	L3HYPDH	1011	313	304	178
UBE2J2	UBE2J2	641	279	291	83
TNFAIP8L2-SCNM1	TNFAIP8L2-SCNM1	528	228	82	156
TMOD4	TMOD4	625	103	204	208
PRTG	PRTG	733	242	105	345
RABGAP1L	RABGAP1L	861	311	129	320
PTPRO	PTPRO	998	165	248	493
FAM19A4	FAM19A4	1012	180	251	416
ELK1	ELK1	810	258	205	163
PPP4R4	PPP4R4	2145	350	586	947
C12orf76	C12orf76	1762	596	271	680
SSBP3	SSBP3	612	83	256	268
CASQ2	CASQ2	922	133	368	354
DTX3	DTX3	1077	378	442	160
VSNL1	VSNL1	1000	256	250	244
GALE	GALE	4	1	1	1
SMCR8	SMCR8	4	1	1	1
SGK223	SGK223	666	128	148	291
PLCL1	PLCL1	1051	150	471	386
PHF5A	PHF5A	1563	428	550	286
UBALD2	UBALD2	1069	519	141	462
ZNF789	ZNF789	593	283	80	244
PGAP1	PGAP1	1432	208	552	583
OR5K4	OR5K4	1094	484	284	188
CRYAB	CRYAB	839	322	205	161
IDO2	IDO2	675	237	114	216
HOXD10	HOXD10	231	43	73	69
ICMT	ICMT	689	135	175	245
VDR	VDR	677	231	177	133
GBP2	GBP2	1055	182	305	410
OSBPL11	OSBPL11	1231	258	266	507
FGFBP3	FGFBP3	428	205	67	129
SAT2	SAT2	1261	579	502	178
IFNA6	IFNA6	648	128	303	142
IDH3B	IDH3B	1520	486	586	252
PLK2	PLK2	1019	157	325	480
DSG4	DSG4	811	114	342	361
ZNF705G	ZNF705G	520	253	69	245
IFNA4	IFNA4	663	282	271	96
MYCBPAP	MYCBPAP	519	173	111	129
GCNT4	GCNT4	681	243	102	310
MRS2	MRS2	1834	523	340	669
CCDC92	CCDC92	587	110	146	260
ADAP1	ADAP1	1055	399	158	463
LOC653602	LOC653602	1120	475	188	341
DNAJC27	DNAJC27	920	371	265	163
TFB1M	TFB1M	784	244	211	168
GFRA2	GFRA2	713	307	102	315
SEMG2	SEMG2	1040	252	207	431
CCDC103	CCDC103	849	175	206	329
TMPRSS9	TMPRSS9	800	201	154	338
CRCP	CRCP	1227	329	271	374
KRTAP29-1	KRTAP29-1	995	353	233	225
LPPR2	LPPR2	444	79	124	193
ARL14EPL	ARL14EPL	1059	512	182	293
GRIN2B	GRIN2B	711	176	313	137
SRP68	SRP68	917	204	256	268
GPR149	GPR149	701	116	219	311
CADPS	CADPS	528	235	189	82
INO80B	INO80B	791	289	154	220
SCT	SCT	1023	321	350	191
OR52E8	OR52E8	1732	332	517	602
RETNLB	RETNLB	574	173	221	104
YIPF2	YIPF2	734	195	175	212
FER	FER	2137	1000	393	558
POMT2	POMT2	680	100	338	268
STIL	STIL	302	86	89	68
ASXL1	ASXL1	412	87	198	91
FAP	FAP	909	284	314	174
JDP2	JDP2	1057	344	394	190
FN1	FN1	675	323	102	260
DDAH1	DDAH1	892	429	315	140
RNF213	RNF213	1261	575	337	236
LOC101928436	LOC101928436	1641	599	323	477
C3orf35	C3orf35	394	75	111	162
PITPNC1	PITPNC1	957	289	198	310
TRIM71	TRIM71	463	107	125	145
C7orf77	C7orf77	454	106	135	127
ZFP30	ZFP30	149	37	43	40
FOLR1	FOLR1	656	269	254	106
GPR180	GPR180	235	97	64	46
CYP27A1	CYP27A1	1864	809	391	453
TNFAIP8L2	TNFAIP8L2	878	389	316	143
GOLGA7	GOLGA7	1602	265	678	583
SNX1	SNX1	818	171	189	402
CCDC82	CCDC82	539	227	85	222
FUT9	FUT9	696	125	258	242
LRRC75B	LRRC75B	1065	415	234	266
C1S	C1S	1558	319	372	761
TMEM45A	TMEM45A	873	333	171	261
NUP37	NUP37	941	245	193	400
NFKBID	NFKBID	1485	517	698	245
ISCA1	ISCA1	497	138	96	219
MRPL27	MRPL27	1193	423	467	211
TSR2	TSR2	767	286	127	333
ZNF510	ZNF510	1251	359	303	368
ZNF250	ZNF250	1464	248	656	509
ACSL3	ACSL3	1245	463	307	292
HTR7	HTR7	785	368	201	158
LINC00452	LINC00452	6	1	3	2
NRXN1	NRXN1	1120	521	340	202
IL6	IL6	622	100	288	239
SARS2	SARS2	732	243	129	319
ADAMTS14	ADAMTS14	876	200	234	310
PNMAL1	PNMAL1	611	241	210	111
PRSS46	PRSS46	1257	308	561	272
MED19	MED19	1296	598	206	522
C5orf38	C5orf38	1294	338	498	287
GBAS	GBAS	736	349	264	123
OR1A2	OR1A2	658	250	117	251
FDXR	FDXR	1015	168	447	396
MRGBP	MRGBP	1000	453	443	156
CCDC173	CCDC173	583	157	285	114
SURF6	SURF6	1272	356	517	263
SRF	SRF	625	218	161	152
GOLGA8O	GOLGA8O	1222	245	351	513
FARP2	FARP2	1151	307	399	275
ASCC2	ASCC2	960	308	194	349
TXNDC9	TXNDC9	1313	221	528	557
TAS2R39	TAS2R39	1207	260	418	372
MAGEB6	MAGEB6	1806	407	708	478
DMXL2	DMXL2	1341	432	378	326
RHEB	RHEB	1545	414	687	323
RMND1	RMND1	854	404	244	168
AIPL1	AIPL1	792	305	146	299
GLTSCR1L	GLTSCR1L	1198	435	259	366
FARS2	FARS2	843	238	168	403
MXRA5	MXRA5	759	136	343	266
DHRS7B	DHRS7B	1730	797	344	503
DNM1L	DNM1L	871	416	301	155
KAAG1	KAAG1	1042	392	214	339
PNRC2	PNRC2	889	256	182	397
REV1	REV1	928	245	454	195
CISD3	CISD3	842	265	274	194
HTR6	HTR6	759	142	303	279
ZBTB10	ZBTB10	1187	244	485	365
TLR6	TLR6	1461	585	299	461
SSC4D	SSC4D	842	416	293	149
DNAJB14	DNAJB14	928	326	250	234
RPL27	RPL27	1945	620	498	559
CENPF	CENPF	665	303	109	299
CCDC107	CCDC107	1197	352	457	267
DNAI1	DNAI1	1972	964	590	387
JMJD6	JMJD6	997	232	431	258
FBXO48	FBXO48	1337	299	463	434
TMC8	TMC8	541	192	110	201
BAG6	BAG6	543	124	265	137
SPATA24	SPATA24	944	375	213	275
PDE8A	PDE8A	747	189	181	327
TAF2	TAF2	739	121	359	337
LANCL3	LANCL3	700	318	257	130
CCM2	CCM2	1675	352	556	660
MREG	MREG	755	147	281	305
FLNC	FLNC	805	187	354	217
NEK6	NEK6	1272	321	409	396
ZCCHC13	ZCCHC13	2245	911	418	929
ZNF174	ZNF174	1088	530	207	370
GUCA1C	GUCA1C	974	273	291	294
LMNA	LMNA	761	233	203	240
LAT2	LAT2	1619	576	396	493
LRRC49	LRRC49	770	379	144	275
FLJ44635	FLJ44635	1224	480	420	260
ASNS	ASNS	1058	264	294	413
CGB2	CGB2	697	189	259	184
SCN8A	SCN8A	1928	526	573	617
GLRB	GLRB	1660	808	302	641
ATXN3	ATXN3	795	308	276	170
ACAP2	ACAP2	2522	539	1111	792
SLC1A3	SLC1A3	549	131	197	176
HSPB6	HSPB6	704	154	201	350
GLI1	GLI1	1731	305	773	800
KCNN3	KCNN3	1536	326	474	723
ZMYM6	ZMYM6	518	119	241	145
OSM	OSM	1060	466	361	219
AMACR	AMACR	1771	735	774	331
KDELR1	KDELR1	1333	278	482	536
GDI1	GDI1	1957	591	533	639
SRR	SRR	1134	335	443	277
CEBPG	CEBPG	900	255	417	207
SPATA5	SPATA5	920	378	314	197
CTDSPL2	CTDSPL2	904	286	334	217
NRG1	NRG1	794	266	170	337
DDR1	DDR1	4	2	1	1
PHRF1	PHRF1	4	2	1	1
MPP4	MPP4	757	143	370	287
NICN1	NICN1	1292	306	560	375
GPX8	GPX8	1221	292	585	330
LGALS16	LGALS16	862	374	168	341
TOB2	TOB2	1013	502	370	195
TBC1D22B	TBC1D22B	2364	590	803	789
MED7	MED7	736	304	142	315
DGKI	DGKI	1401	515	343	447
FAM155A	FAM155A	518	173	122	192
PCBP4	PCBP4	1015	355	331	254
RABL2A	RABL2A	874	225	254	338
SNN	SNN	616	216	133	254
PET117	PET117	1182	504	229	494
NOLC1	NOLC1	544	124	202	193
SPEG	SPEG	1108	473	379	240
C14orf28	C14orf28	627	163	162	291
PSMB9	PSMB9	584	212	121	256
MOB1A	MOB1A	926	347	206	344
PTGIR	PTGIR	985	356	196	478
NEUROD1	NEUROD1	1259	287	475	448
EIF2S2	EIF2S2	1532	393	706	408
TEX2	TEX2	1196	514	290	355
APH1B	APH1B	659	197	169	256
SPPL2A	SPPL2A	1784	656	551	462
AMOTL1	AMOTL1	962	206	477	310
XIAP	XIAP	457	190	209	88
ULK4	ULK4	1536	754	361	440
TTLL3	TTLL3	2758	570	1041	1205
ZNF860	ZNF860	1639	416	734	456
EFCAB13	EFCAB13	1896	872	354	849
FSD1L	FSD1L	753	175	291	264
PTP4A3	PTP4A3	1339	465	326	489
TAAR6	TAAR6	1200	587	232	481
NGDN	NGDN	1255	515	319	376
FGF14	FGF14	1083	235	535	353
TCOF1	TCOF1	787	293	301	179
ASTN2	ASTN2	453	113	146	176
CSF1R	CSF1R	918	282	213	433
RBMY1F	RBMY1F	517	128	179	188
SIRT4	SIRT4	961	423	202	363
ZCWPW1	ZCWPW1	589	157	232	174
PRAMEF20	PRAMEF20	844	363	168	364
MARCH3	MARCH3	577	169	191	179
SLC7A8	SLC7A8	1145	458	305	337
MYC	MYC	761	332	198	217
SPAG11A	SPAG11A	1084	477	211	489
ZNF354C	ZNF354C	1471	508	352	577
ORC1	ORC1	1135	248	548	385
ARHGEF2	ARHGEF2	1037	266	334	401
DPPA4	DPPA4	713	277	226	185
HSPB2	HSPB2	361	80	142	144
APCDD1L	APCDD1L	1042	235	387	428
GRID1	GRID1	929	299	232	380
BRAT1	BRAT1	868	231	259	359
CSF1	CSF1	1095	504	205	545
CRABP2	CRABP2	1383	541	433	367
TARP	TARP	1271	386	334	526
ZP1	ZP1	822	338	211	258
SIRT4	SIRT4	778	249	195	326
KRTAP6-2	KRTAP6-2	1357	678	454	301
AKR1E2	AKR1E2	2579	565	1172	959
DCC	DCC	1478	521	603	355
NISCH	NISCH	425	206	85	178
CASC10	CASC10	718	194	229	275
PRKG1	PRKG1	1179	335	328	509
C16orf92	C16orf92	557	209	150	183
KRT34	KRT34	447	184	146	114
GABARAP	GABARAP	1590	378	573	656
MSH6	MSH6	1510	329	543	747
S100A10	S100A10	871	199	379	321
OR2AT4	OR2AT4	1048	302	271	513
TNNI1	TNNI1	1262	465	373	385
PYHIN1	PYHIN1	279	72	81	136
RNF6	RNF6	1271	387	451	390
MRPL1	MRPL1	588	163	187	226
LGI2	LGI2	1140	356	330	423
MAT1A	MAT1A	425	182	91	182
TRIM56	TRIM56	984	361	224	443
NOX5	NOX5	950	381	270	286
TSPAN31	TSPAN31	1449	410	499	501
DCLRE1B	DCLRE1B	712	213	275	210
RAB13	RAB13	882	393	378	186
AUTS2	AUTS2	970	381	208	462
HRH3	HRH3	885	257	413	238
RINT1	RINT1	1287	268	584	561
CEND1	CEND1	981	241	317	460
LAPTM4B	LAPTM4B	1174	543	510	243
SDCBP	SDCBP	1373	438	652	341
SUN3	SUN3	589	278	135	212
DCUN1D5	DCUN1D5	497	147	152	191
PHKG1	PHKG1	557	236	245	121
U2AF2	U2AF2	774	182	272	362
HIST1H3F	HIST1H3F	866	311	293	248
ACSS3	ACSS3	918	348	253	310
CLU	CLU	638	197	166	299
PCDH7	PCDH7	922	394	209	375
C2CD2	C2CD2	2851	1143	787	922
P3H3	P3H3	531	166	185	170
RAET1G	RAET1G	2510	578	1148	944
ZNF821	ZNF821	745	357	212	209
SLC35D3	SLC35D3	636	140	306	252
PIP4K2A	PIP4K2A	1372	518	461	391
PPP2R2A	PPP2R2A	697	212	336	185
KRT76	KRT76	1312	550	584	292
SLC8B1	SLC8B1	1462	571	410	489
LEO1	LEO1	573	155	189	241
HNRNPCL4	HNRNPCL4	1210	326	434	465
SPTLC1	SPTLC1	816	327	190	354
HIPK4	HIPK4	2761	680	1001	1214
SRC	SRC	571	178	215	177
ELP3	ELP3	781	193	277	352
RGSL1	RGSL1	1063	357	485	272
SLC35A4	SLC35A4	1067	526	442	231
S100A14	S100A14	1223	389	330	556
CPTP	CPTP	1048	445	235	471
KLHL13	KLHL13	2011	849	607	599
TREM2	TREM2	377	166	91	144
PUS10	PUS10	632	276	134	315
ENPP2	ENPP2	600	218	295	142
MICAL3	MICAL3	424	105	163	179
ELMSAN1	ELMSAN1	2107	968	493	825
C18orf42	C18orf42	1727	841	360	804
ZNF728	ZNF728	655	148	275	300
IFT74	IFT74	559	137	246	212
EIF4E	EIF4E	1546	741	331	693
INCA1	INCA1	579	283	221	134
RAB27B	RAB27B	868	278	229	420
SPIRE2	SPIRE2	981	313	309	368
IL27RA	IL27RA	766	276	358	189
UQCRQ	UQCRQ	321	137	111	86
MBTPS2	MBTPS2	1599	386	753	593
FREM1	FREM1	1615	600	800	380
FBXW11	FBXW11	1407	559	484	399
LIMS2	LIMS2	510	229	210	119
ICK	ICK	773	186	313	334
HCST	HCST	856	343	345	216
LRRC23	LRRC23	504	214	111	247
UBTF	UBTF	723	331	155	347
BLVRB	BLVRB	425	146	128	158
TMEM27	TMEM27	3584	1127	1165	1351
OR7G1	OR7G1	1798	884	432	665
CDHR4	CDHR4	2087	811	769	578
MPZL1	MPZL1	1257	461	302	626
ATP5H	ATP5H	224	77	62	95
KRTAP22-1	KRTAP22-1	446	200	149	122
ASAP1	ASAP1	656	218	173	316
IL13RA2	IL13RA2	615	169	201	285
ALKBH2	ALKBH2	1905	604	540	882
ARHGAP27	ARHGAP27	788	249	302	257
ZBTB8A	ZBTB8A	1098	371	320	451
NFKBIB	NFKBIB	1852	533	756	639
KIFC2	KIFC2	721	344	245	191
MED29	MED29	1874	566	918	542
NPR3	NPR3	1110	456	271	488
NCBP2	NCBP2	665	202	274	216
GLTSCR2	GLTSCR2	715	350	159	317
MYH13	MYH13	579	150	226	245
C20orf141	C20orf141	945	307	326	337
MCF2L	MCF2L	714	256	336	185
CREG2	CREG2	1843	408	912	826
CDK5RAP1	CDK5RAP1	610	177	193	283
NDUFAF3	NDUFAF3	1125	394	367	396
SETD2	SETD2	1616	435	611	674
DUOXA2	DUOXA2	1352	513	395	501
LEP	LEP	1320	388	429	580
RPN1	RPN1	1097	502	259	470
RPL10L	RPL10L	976	428	286	319
LDLRAD1	LDLRAD1	912	441	211	387
MS4A10	MS4A10	1146	311	397	528
MXD3	MXD3	1007	309	345	396
TMEM39A	TMEM39A	956	270	433	322
DPP4	DPP4	1044	412	368	312
RAB36	RAB36	1021	420	467	251
OR8H3	OR8H3	1260	375	400	580
ARL15	ARL15	1059	492	411	269
FAM163A	FAM163A	1139	515	341	366
POC5	POC5	825	239	272	380
MFN2	MFN2	2017	966	478	861
TESK2	TESK2	520	189	136	251
MST1	MST1	1137	386	498	334
CCDC78	CCDC78	850	250	312	339
PGBD4	PGBD4	1285	330	622	482
ATF5	ATF5	899	317	281	348
CDC42SE1	CDC42SE1	664	224	248	224
POU6F2	POU6F2	942	461	207	471
VDAC1	VDAC1	703	228	274	240
EPB42	EPB42	1113	352	372	460
SCN5A	SCN5A	2491	1211	733	799
MED14	MED14	1225	509	297	600
C1QL3	C1QL3	1078	363	363	410
ARL14	ARL14	902	428	209	421
C14orf28	C14orf28	842	389	199	388
SOX15	SOX15	322	160	79	130
PRAMEF2	PRAMEF2	1620	494	647	583
HNRNPCL4	HNRNPCL4	953	391	254	403
SPTLC2	SPTLC2	796	239	381	254
C17orf112	C17orf112	2185	785	980	618
PTF1A	PTF1A	1020	427	272	424
ZNF786	ZNF786	1750	735	514	636
TMEM97	TMEM97	1475	468	477	646
PEG3	PEG3	1372	547	413	509
EMB	EMB	3938	1080	1967	1371
SDS	SDS	1096	449	308	438
NIPAL3	NIPAL3	1338	581	335	607
NPY4R	NPY4R	2417	1035	916	686
SMC5	SMC5	2417	677	962	1002
ZSCAN32	ZSCAN32	640	293	168	256
LAMB4	LAMB4	2256	705	790	927
TCEAL7	TCEAL7	1029	340	346	414
DIP2C	DIP2C	1565	607	530	531
ADO	ADO	365	86	166	180
PPP2R2D	PPP2R2D	1070	401	328	422
C12orf40	C12orf40	743	276	283	236
BIRC2	BIRC2	1391	416	487	617
CEACAM19	CEACAM19	1896	624	694	708
SAA2	SAA2	808	345	330	221
SYT14	SYT14	1655	815	427	652
RHOA	RHOA	269	95	76	130
TPMT	TPMT	1430	489	521	517
VPS72	VPS72	841	291	350	270
ATP6V1D	ATP6V1D	1706	394	847	827
ZCCHC4	ZCCHC4	2808	732	1291	1174
FAM150A	FAM150A	966	390	403	274
TEAD2	TEAD2	1313	340	536	634
VPRBP	VPRBP	1547	519	609	546
RETSAT	RETSAT	504	249	226	123
DEFB104B	DEFB104B	1529	443	628	622
CDCA3	CDCA3	706	176	331	322
ITGB6	ITGB6	577	226	287	153
NDUFS7	NDUFS7	2173	1054	693	694
PITX1	PITX1	384	107	151	175
SELL	SELL	440	176	140	164
ZBTB39	ZBTB39	1728	729	490	715
ZNF469	ZNF469	445	144	142	213
TAB3	TAB3	2728	1096	785	1171
FCHO2	FCHO2	508	238	213	135
KCTD11	KCTD11	1187	539	337	465
POTEJ	POTEJ	1024	372	478	303
DDAH1	DDAH1	524	144	229	224
PPARA	PPARA	1657	510	551	826
C10orf54	C10orf54	941	410	443	245
PGR	PGR	976	367	396	312
TUBGCP2	TUBGCP2	1527	541	654	494
CRIPAK	CRIPAK	1086	308	472	449
PTBP1	PTBP1	732	310	196	341
FMNL1	FMNL1	679	203	254	306
SNAP47	SNAP47	1172	305	583	492
MBNL2	MBNL2	821	330	343	245
ZNF664-FAM101A	ZNF664-FAM101A	1088	472	385	351
C20orf141	C20orf141	1368	635	364	591
DEFB134	DEFB134	727	333	191	326
PRMT7	PRMT7	1765	559	651	755
GAGE2D	GAGE2D	1570	781	553	469
ZBTB11	ZBTB11	874	389	283	306
DNAJB1	DNAJB1	1274	546	513	378
GAPDHS	GAPDHS	1500	740	382	680
CAMK2G	CAMK2G	1195	460	358	539
SORD	SORD	818	306	244	386
PROX1	PROX1	347	145	98	157
KLHL12	KLHL12	1264	539	406	471
EVI5L	EVI5L	1318	615	461	420
VAMP4	VAMP4	1372	532	497	491
PRR36	PRR36	1607	558	583	644
BBC3	BBC3	1128	466	486	333
ATP5G3	ATP5G3	798	367	320	231
DNAJC5	DNAJC5	604	196	283	208
GALNT11	GALNT11	1414	586	586	431
ZBTB22	ZBTB22	569	248	153	275
ITPR1	ITPR1	1082	466	346	411
B3GNT5	B3GNT5	950	417	341	315
RAB38	RAB38	1597	536	678	582
STC1	STC1	1181	329	553	502
PRICKLE4	PRICKLE4	693	311	306	194
USP22	USP22	648	210	268	253
CEACAM3	CEACAM3	863	338	328	300
PPP5D1	PPP5D1	1247	330	623	548
CALM1	CALM1	865	308	333	327
ZNF658	ZNF658	602	225	189	275
KLRF1	KLRF1	2564	933	828	1169
PLAU	PLAU	892	398	406	248
EPHX3	EPHX3	852	275	294	418
SIRT5	SIRT5	685	202	260	342
WDFY1	WDFY1	783	211	373	356
AWAT2	AWAT2	758	272	256	336
VPS25	VPS25	4	2	1	2
CENPU	CENPU	1699	590	766	587
ZNF239	ZNF239	789	232	318	374
UNC119B	UNC119B	1749	443	865	868
HMX1	HMX1	635	228	233	257
PARP12	PARP12	873	353	285	358
FGFR3	FGFR3	2038	773	628	974
MOG	MOG	317	150	124	96
PRRX2	PRRX2	1017	390	313	481
TIAF1	TIAF1	2421	732	1062	1017
BIK	BIK	1749	835	541	663
CDC37L1	CDC37L1	1054	423	454	335
TAAR2	TAAR2	704	238	259	309
Non-Targeting Control	Non-Targeting Control	1870	705	707	707
RTP5	RTP5	1521	728	571	477
SAMD14	SAMD14	526	210	243	161
PDZRN3	PDZRN3	1195	557	427	400
ASUN	ASUN	1435	706	388	654
PLEKHG5	PLEKHG5	1640	639	518	748
DDB1	DDB1	775	343	251	301
NKX2-3	NKX2-3	391	185	146	125
MRTO4	MRTO4	611	277	271	177
ATP2B2	ATP2B2	2249	875	703	1050
BHLHE23	BHLHE23	1375	470	638	487
OR52B4	OR52B4	949	454	261	438
BACE1	BACE1	1348	546	397	666
ZBTB26	ZBTB26	676	262	253	257
RCAN1	RCAN1	2454	748	944	1226
CPD	CPD	723	343	277	230
Non-Targeting Control	Non-Targeting Control	2849	1249	842	1299
JMJD7	JMJD7	2404	890	929	939
DYM	DYM	1122	463	510	348
MAGEA2B	MAGEA2B	1030	473	426	317
SCN3B	SCN3B	1251	432	532	482
NMNAT3	NMNAT3	868	354	394	273
SYT9	SYT9	277	125	78	134
ANKRD28	ANKRD28	1265	502	530	433
KCNB1	KCNB1	1145	399	403	541
PLAU	PLAU	718	238	307	291
MAML1	MAML1	1001	416	367	373
BCAP29	BCAP29	1127	533	443	357
DPY19L4	DPY19L4	3244	1451	947	1510
CDC42EP2	CDC42EP2	645	207	247	311
ZDHHC5	ZDHHC5	2082	782	701	961
C9orf156	C9orf156	1643	671	543	707
MYOCD	MYOCD	798	388	227	359
ENTPD1	ENTPD1	1229	487	607	379
MATR3	MATR3	806	373	250	337
ZNF407	ZNF407	1666	664	550	747
GARNL3	GARNL3	428	148	208	152
LDB2	LDB2	1352	626	422	563
DCUN1D2	DCUN1D2	1071	425	381	441
RAG2	RAG2	829	370	240	402
ZSCAN20	ZSCAN20	446	188	190	147
MB	MB	1473	708	590	464
ADH1B	ADH1B	1193	421	498	473
ZCCHC2	ZCCHC2	1038	485	327	426
RGPD4	RGPD4	683	270	229	306
SCO1	SCO1	253	118	98	84
AP1M1	AP1M1	2045	678	798	949
AQP12B	AQP12B	1149	525	492	358
HEATR5B	HEATR5B	1050	420	467	352
MC3R	MC3R	562	273	252	164
CFAP57	CFAP57	2107	638	908	1008
C9orf89	C9orf89	713	254	338	255
INTU	INTU	853	276	361	378
SLCO4C1	SLCO4C1	1095	469	525	333
C5orf34	C5orf34	941	367	395	343
Non-Targeting Control	Non-Targeting Control	1731	602	849	624
WDR86	WDR86	942	328	390	393
AFAP1L1	AFAP1L1	1098	397	509	398
FHL5	FHL5	1045	318	441	516
PNRC1	PNRC1	1653	557	688	718
OR12D2	OR12D2	935	434	267	464
LY6G6D	LY6G6D	1313	615	437	520
DRD4	DRD4	1174	531	379	499
BICD2	BICD2	1165	556	417	422
GPN2	GPN2	728	294	321	251
FAM57A	FAM57A	1170	481	453	445
GIF	GIF	475	233	138	220
CCDC74A	CCDC74A	664	310	236	248
SBK3	SBK3	1573	718	716	487
TAX1BP3	TAX1BP3	389	183	182	116
COLQ	COLQ	1824	722	600	890
LMO2	LMO2	1864	679	841	703
SHANK1	SHANK1	1247	475	582	439
DEFB126	DEFB126	649	249	231	297
CALML5	CALML5	1077	525	313	512
SSX2IP	SSX2IP	956	330	378	442
CCDC57	CCDC57	911	289	453	376
ACSS2	ACSS2	1243	442	449	621
POTEC	POTEC	1684	591	722	702
MAPK11	MAPK11	756	356	366	223
LILRB1	LILRB1	274	134	115	87
XK	XK	1004	396	426	374
RPL28	RPL28	1528	638	618	565
CKLF-CMTM1	CKLF-CMTM1	871	421	264	396
ZNF865	ZNF865	1730	850	691	576
UBE2E1	UBE2E1	3076	1472	987	1320
PANK3	PANK3	1007	404	458	354
NAGPA	NAGPA	783	262	316	380
STRA6	STRA6	2198	1034	651	1088
INSIG2	INSIG2	599	268	252	207
RANBP17	RANBP17	1569	631	719	554
NUP210	NUP210	1594	661	719	555
CUBN	CUBN	3087	1266	1035	1509
PLEKHG2	PLEKHG2	841	375	300	349
AADAC	AADAC	778	261	352	344
CCNC	CCNC	617	244	214	303
ZNF57	ZNF57	1915	808	705	823
S1PR3	S1PR3	1395	667	619	455
DENND4A	DENND4A	1728	806	627	689
PROKR2	PROKR2	1010	319	452	505
GATAD2B	GATAD2B	1186	446	436	591
TMEM67	TMEM67	469	175	208	192
LILRB4	LILRB4	1706	795	738	585
NBPF10	NBPF10	2080	1011	732	849
TATDN2	TATDN2	629	313	197	294
C8orf48	C8orf48	1380	547	581	566
DNAJC7	DNAJC7	1024	469	351	461
SLC43A1	SLC43A1	2785	1032	1181	1230
TCF20	TCF20	1923	606	923	935
NCKAP5L	NCKAP5L	1170	409	484	578
ZMAT5	ZMAT5	2029	779	886	843
REEP6	REEP6	1557	545	707	695
TSNAXIP1	TSNAXIP1	523	259	176	228
PLXNA2	PLXNA2	1339	592	470	617
CD200	CD200	1466	526	621	688
HTR1F	HTR1F	2504	1024	1107	974
ZMIZ1	ZMIZ1	1732	633	832	705
FIGLA	FIGLA	1340	511	609	549
RANBP1	RANBP1	1113	426	528	438
ACPP	ACPP	1350	495	557	642
ABHD2	ABHD2	1553	603	757	592
ACAD11	ACAD11	1356	611	567	515
SCPEP1	SCPEP1	918	302	454	421
OR4D9	OR4D9	542	203	225	251
SUCNR1	SUCNR1	586	234	258	238
MTCH2	MTCH2	1986	860	928	714
NCAPD2	NCAPD2	2352	1153	741	1168
PFKFB2	PFKFB2	861	405	300	386
SLC10A6	SLC10A6	3074	1267	1114	1510
RGCC	RGCC	931	423	421	332
FBXO42	FBXO42	643	218	312	292
TANGO6	TANGO6	970	436	343	450
SENP7	SENP7	1229	499	582	467
ANKRD12	ANKRD12	3011	1154	1432	1213
MTFMT	MTFMT	1165	425	479	580
NUMB	NUMB	1072	384	480	498
RNF14	RNF14	2146	919	1060	764
MRPL43	MRPL43	1061	483	398	461
MAGEA6	MAGEA6	814	374	339	315
CCDC109B	CCDC109B	711	340	256	313
PAPSS1	PAPSS1	781	293	380	324
TRAP1	TRAP1	634	265	243	298
BPIFB4	BPIFB4	1459	710	481	717
HPN	HPN	731	348	272	314
AFF2	AFF2	2403	1160	861	1069
RBM23	RBM23	660	298	233	321
AGAP5	AGAP5	2126	823	855	1048
RUNX2	RUNX2	716	345	267	310
PCNP	PCNP	1570	706	631	668
PTPRK	PTPRK	1066	487	424	452
PCOLCE2	PCOLCE2	1546	562	752	687
NXPE3	NXPE3	1023	412	454	441
RSBN1L	RSBN1L	3815	1542	1885	1493
ZFYVE19	ZFYVE19	1448	624	553	686
USP15	USP15	2302	1055	849	1074
CYTIP	CYTIP	783	356	284	377
MICALL1	MICALL1	994	405	455	416
GTF3C1	GTF3C1	573	259	268	215
PLD4	PLD4	783	313	363	333
LRRC25	LRRC25	1753	824	669	775
HSD17B14	HSD17B14	1455	646	612	612
SGCA	SGCA	2211	1069	907	884
NKX2-3	NKX2-3	1440	569	621	673
STRBP	STRBP	950	447	381	401
HDHD1	HDHD1	942	332	459	449
SLC44A5	SLC44A5	1846	799	859	731
DAO	DAO	1087	541	372	533
TMEM190	TMEM190	1049	404	524	443
HBG2	HBG2	1914	837	874	771
OR6K6	OR6K6	2757	994	1378	1262
ZFPL1	ZFPL1	748	368	274	346
ADGRF4	ADGRF4	540	260	209	242
CACNB1	CACNB1	1027	410	480	461
RNF112	RNF112	1085	462	473	487
PPP1R12A	PPP1R12A	1516	719	632	642
LMF2	LMF2	3155	1199	1446	1543
ARFIP1	ARFIP1	1450	677	681	561
HSD17B10	HSD17B10	767	308	349	355
RABL2A	RABL2A	1091	507	524	418
STX3	STX3	1531	705	722	601
OC90	OC90	3544	1702	1569	1425
NAT8L	NAT8L	1852	822	758	869
KHDRBS3	KHDRBS3	840	365	334	419
HELT	HELT	1063	524	419	473
NR2F2	NR2F2	998	490	385	458
FGFR1OP	FGFR1OP	1549	563	774	755
MTHFD2L	MTHFD2L	496	203	226	229
NENF	NENF	654	290	260	322
AOC3	AOC3	810	360	396	325
TSTD2	TSTD2	2705	1088	1236	1303
KHDC3L	KHDC3L	1404	675	570	637
FRZB	FRZB	3069	1531	1182	1452
GRIN2C	GRIN2C	491	190	237	240
CPLX3	CPLX3	3128	1491	1472	1266
SETD3	SETD3	3156	1541	1311	1419
GRID2IP	GRID2IP	1819	902	756	808
MYRIP	MYRIP	1259	613	501	604
CNTN6	CNTN6	1606	749	711	722
RPIA	RPIA	1172	555	584	468
NAGA	NAGA	2543	1176	1103	1193
TCN1	TCN1	1825	873	864	766
ZNF502	ZNF502	1525	733	701	661
CD2AP	CD2AP	1861	930	743	919
SENP3	SENP3	1786	831	764	875
IGFALS	IGFALS	2433	1100	1110	1147
SETD9	SETD9	1863	913	901	771
ZNF750	ZNF750	1330	644	614	584
SFXN5	SFXN5	1040	491	448	507
MYCT1	MYCT1	3305	1642	1563	1430
ITGB1BP2	ITGB1BP2	1159	572	517	534
DOCK11	DOCK11	3223	1548	1427	1590
CLSPN	CLSPN	1165	554	547	551
KCTD16	KCTD16	2009	924	954	986
PPP6R3	PPP6R3	301	133	150	147
ZNF630	ZNF630	1246	584	598	597
STK11	STK11	519	258	257	229
DGAT1	DGAT1	1183	554	570	573
CCDC94	CCDC94	1717	831	852	793
SGCD	SGCD	1167	565	576	548
PRB4	PRB4	1410	672	685	684
Non-Targeting Control	Non-Targeting Control	3402	1632	1618	1687
CYB5R4	CYB5R4	1116	552	528	554
CCDC66	CCDC66	1943	966	948	960
RABGAP1	RABGAP1	1702	834	851	843
CLSTN1	CLSTN1	2	1	1	1
DOCK10	DOCK10	2	1	1	1
