## Supplemental Table S3 for "The YAP-TEAD complex promotes senescent cell survival by lowering endoplasmic reticulum stress"

### Sheet: Sheet 1
secreted in wi38
ANGPT1
ANGPTL2
ANGPTL4
ANGPTL6
AREG
ARNT
BDNF
BMP1
BMP2
BMP4
C1QTNF9B
CBLN3
CCBE1
CCL2
CCN1
CCN2
CCN3
CCN4
CLCF1
CRLF1
CRLF3
CSF1
CXCL12
CXCL8
EGFL7
EGFL8
EREG
FGF1
FGF14
FGF2
FGF5
FGF7
FLT3LG
FRZB
FST
FSTL1
FSTL3
GDF1
GDF11
GDF15
GDF5
GDF9
GDNF
HCFC1
HCFC2
HGF
IGF2
IGFBP2
IGFBP3
IGFBP4
IGFBP5
IGFBP6
IGFBP7
IL11
IL12A
IL15
IL16
IL17D
IL32
IL6
INHBA
KITLG
LIF
LTBP1
LTBP2
LTBP3
LTBP4
MDK
MEGF6
MEGF8
MEGF9
MMP1
MMP11
MMP14
MMP15
MMP16
MMP17
MMP19
MMP2
MMP23A
MMP23B
MMP24
MMP3
NGF
NOG
NRG1
NRGN
NTF3
PDGFA
PDGFC
PDGFD
PIK3IP1
PSPN
PTN
S100A10
S100A11
S100A13
S100A16
S100A2
S100A3
S100A4
S100A6
SCUBE2
SCUBE3
SERPINB1
SERPINB10
SERPINB2
SERPINB6
SERPINB7
SERPINB8
SERPINB9
SERPINE1
SERPINE2
SERPINF1
SERPING1
SERPINH1
SFRP1
TGFB1
TGFB2
TGFB3
TNFSF12
TNFSF12-TNFSF13
TNFSF13
TNFSF4
VEGFA
VEGFB
VEGFC
WNT16
WNT2
WNT2B
WNT3
WNT5A
WNT5B
